# Genome-wide identification of rhabdoviral sequences in alfalfa (*Medicago sativa* L.)

**DOI:** 10.64898/2026.05.20.726541

**Authors:** Sam Grinstead, Lev G. Nemchinov

## Abstract

We recently reported the identification of endogenous viral elements (EVEs) originating from the *Caulimoviridae* family within the alfalfa (*Medicago sativa* L.) genome. Our subsequent identification of ubiquitous rhabdoviral elements in infected and healthy alfalfa tissues by high throughput sequencing prompted us to suggest that the alfalfa genome might be populated with integrated rhabdoviruses as well. Bioinformatics analysis using 26 publicly available alfalfa genomes proved the suggestion accurate. We found multiple non-retroviral segments of the *Rhabdoviridae* family belonging to the genera *Betanucleorhabdovirus* and *Betacytorhabdovirus* that appeared to be stable constituents of the host genome. In that capacity they could potentially acquire functional roles in alfalfa’s development and response to environmental stresses. We believe this study reveals the first documented case of rhabdoviruses integrated into the alfalfa genome.
