## Supplementary Table 1 for "Genome-wide identification of rhabdoviral sequences in alfalfa (*Medicago sativa* L.)"

### Sheet: Sheet1
Unique_ID	target name	query name	hmmfrom	hmm to	align from	align to	env from	env to	sq len	E-value	description of target	aligned sequence
CM108033.1_0001	CM108033.1	all_N_nuc	258	1662	100591199	100589812	100591228	100589790	104324483	2.9e-118	Medicago sativa isolate S58 chromosome 5 whole genome shotgun sequence	GAATGGCGGGGGCTTTGGGATGTTGACCACTGGAGGGGGTTTCTTCTTCctgctttcttctttctctgGCGGTTCTTCCGCTCTGCGCTTTCCTGACATGGTGTTGCTTGCTGTAGGGAGACCCTTCGATGTTTCCGTCATCCCCATTTTCTTAGCATAATAGATCTTATCCACTATAGAGGCATCCTTGGATAAGGAGATGGTCTTGTTCTTGCACTGTATGAAAACTTCTGCTTTGGCTCTACCTATCTCTTTTATGTGATTGTTGTTGGCTATTGCGAAAATGTTGAGGGGCGAATCATACCCTGCTTCGCTGCTGATACCTAGTTTAATCTCTATGTATGCCAATGTGGCCATTAACTCCGCAACATATGAAGTTTGCAGCCTATTGAAGTATCC…
CM107961.1_0002	CM107961.1	all_N_nuc	372	1658	86335110	86333845	86335156	86333822	89540295	7.8e-117	Medicago sativa isolate S227 chromosome 5 whole genome shotgun sequence	GGCGGGGGCTTTGGCATGTTGAGCACTGGAGGGGGTTTCTTCTTCctgctttcttctttctctgGCGGTTCTTCCGCTCTGCGCTTTCCTGACATGGTGTTGCTTGCTGCAGGGAGACCCTTCGATGTTTCCGTCATCCCCATTTTCTCAGCATAATAGATCTTATCCACTATAGAGGCATCCTTGGATAAGGAGATCATCTTGTTCTTGCACTGTATGAAAGCTTCTGCTTTGGCTCTACCTATCTCTTTTATGTGATTGTTGTTGGCTATTGCGAAAATGTTGAGGGGAGAATCATACCCTGCTTCGCTGCTGATACCTAGTTTAATCTCTATGTATGCCAATGTGGCCATTAACTCCGCAGCATATGAAGTTCGCAGCCTATTGAAGTATCTTGCA…
CM107993.1_0003	CM107993.1	all_N_nuc	372	1658	89087491	89086226	89087537	89086203	92830523	1.1e-116	Medicago sativa isolate S147 chromosome 5 whole genome shotgun sequence	GGCGGGGGCTTTGGCATGTTGAGCACTGGAGGGGGTTTCTTCTTCctgctttcttctttctctgGCGGTTCTTCCGCTCTGCGCTTTCCTGACATGGTGTTGCTTGCTGCAGGGAGACCCTTCGATGTTTCCGTCATCCCCATTTTCTCAGCATAATAGATCTTATCCACTATAGAGGCATCCTTGGATAAGGAGATCATCTTGTTCTTGCACTGTATGAAAGCTTCTGCTTTGGCTCTACCTATCTCTTTTATGTGATTGTTGTTGGCTATTGCGAAAATATTGAGGGGAGAATCATACCCTGCTTCGCTGCTGATACCTAGTTTAATCTCTATGTATGCCAATGTGGCCATTAACTCCGCAGCATATGAAGTTCGCAGCCTATTGAAGTATCTTGCA…
CM121174.1_0004	CM121174.1	all_N_nuc	372	1659	77730637	77729374	77730683	77729352	82785555	1.5e-116	Medicago sativa cultivar Bolivia chromosome 5 whole genome shotgun sequence	TGGCGGGGGCTTTGGCATGTTGAGCACTGGAGGGGGTTTCTTCTTCctgctttcttctttctctgGCGGTTCTTCCGCTCTGCGCTTTCCTGACATGGTGTTGCTTGCTGTAGGGAGACCCTTCGATGTTTCCGTCATCCCCATTTTCTTAGCATAATAGATCTTATCCACTATAGAGGCATCCTTGGATAAGGAGATCATCTTGTTCTTGCACTGTATGAAAGCTTCTGCTTTGGCTCTACCTATCTCTTTTATGTGATTGTTGTTGGCTATTGCGAAAATGTTGAGGGGAGAATCATACCCTGCTTCGCTGCTGATACCTAGTTTAATCTCTATGTATGCCAATGTGGCCATTAACTCCGCAGCATATGAAGTTTGCAGCCTATTGAAGTATCCTGC…
CM107969.1_0005	CM107969.1	all_N_nuc	372	1659	90220257	90218994	90220303	90218972	93903065	1.8e-116	Medicago sativa isolate S206 chromosome 5 whole genome shotgun sequence	TGGCGGGGGCTTTGGCATGTTGAGCACTGGAGGGGGTTTCTTCTTCctgctttcttctttctctgGCGGTTCTTCCGCTCTGCGCTTTCCTGACATGGTGTTGCTTGCTGTAGGGAGACCCTTCGATGTTTCCGTCATCCCCATTTTCTTAGCATAATAGATCTTATCCACTATAGAGGCATCCTTGGATAAGGAGATCATCTTGTTCTTGCACTGTATGAAAGCTTCTGCTTTGGCTCTACCTATCTCTTTTATGTGATTGTTGTTGGCTATTGCGAAAATGTTGAGGGGAGAATCATACCCTGCTTCGCTGCTGATACCTAGTTTAATCTCTATGTATGCCAATGTGGCCATTAACTCCGCAGCATATGAAGTTTGCAGCCTATTGAAGTATCCTGC…
CM108009.1_0006	CM108009.1	all_N_nuc	372	1658	93133461	93132196	93133507	93132173	96126162	2.3e-116	Medicago sativa isolate S89 chromosome 5 whole genome shotgun sequence	GGCGGGGGCTTTGGCATGTTGAGCACTGGAGGGGGTTTCTTCTTCctgctttcttctttctctgGCGGTTCTTCCGCTCTGCGCTTTCCTGACATGGTGTTGCTTGCTGTAGGGAGACCCTTCGATGTTTCCGTCATCCCCATTTTCTCAGCATAATAGATCTTATCCACTATAGAGGCATCCTTGGATAAGGAGATCATCTTGTTCTTGCACTGTATGAAAGCTTCTGCTTTGGCTCTACCTATCTCTTTTATGTGATTGTTGTTGGCTATTGCGAAAATGTTGAGGGGAGAATCATACCCTGCTTCGCTGCTGATACCTAGTTTAATCTCTATGTATGCCAATGTGGCCATTAACTCCGCAGCATATGAAGTTCGCAGCCTATTGAAGTATCTTGCA…
CM108113.1_0007	CM108113.1	all_N_nuc	372	1658	92244351	92243086	92244397	92243063	95105413	2.3e-116	Medicago sativa isolate B62 chromosome 5 whole genome shotgun sequence	GGCGGGGGCTTTGGCATGTTGAGCACTGGAGGGGGTTTCTTCTTCctgctttcttctttctctgGCGGTTCTTCCGCTCTGCGCTTTCCTGACATGGTGTTGCTTGCTGTAGGGAGACCCTTCGATGTTTCCGTCATCCCCATTTTCTCAGCATAATAGATCTTATCCACTATAGAGGCATCCTTGGATAAGGAGATCATCTTGTTCTTGCACTGTATGAAAGCTTCTGCTTTGGCTCTACCTATCTCTTTTATGTGATTGTTGTTGGCTATTGCGAAAATGTTGAGGGGAGAATCATACCCTGCTTCGCTGCTGATACCTAGTTTAATCTCTATGTATGCCAATGTGGCCATTAACTCCGCAGCATATGAAGTTCGCAGCCTATTGAAGTATCTTGCA…
CM107953.1_0008	CM107953.1	all_N_nuc	372	1658	100444835	100443573	100444881	100443550	103350035	2.6e-116	Medicago sativa isolate S387 chromosome 5 whole genome shotgun sequence	GGCGGGGGCTTTGGCATGTTGAGCACTGGAGGGGGTTTCTTCTTCctgctttcttctttctctgGCGGTTCTTCCGCTCTGCGCTTTCCTGACATGGTGTTGCTTGCTGTAGGGAGACCCTTCGATGTTTCCGTCATCCCCATTTTCTCAGCATAATAGATCTTATCCACTATAGAGGCATCCTTGGATAAGGAGATCATCTTGTTCTTGCACTGTATGAAAGCTTCTGCTTTGGCTCTACCTATCTCTTTTATGTGATTGTTGTTGGCTATTGCGAAAATGTTGAGGGGAGAATCATACCCTGCTTCGCTGCTGATACCTAGTTTAATCTCTATGTATGCCAATGTGGCCATTAACTCCGCAGCATATGAAGTTCGCAGCCTATTGAAGTATCTTGCA…
CM108049.1_0009	CM108049.1	all_N_nuc	372	1658	90584661	90583399	90584707	90583376	93922629	2.6e-116	Medicago sativa isolate S44 chromosome 5 whole genome shotgun sequence	GGCGGGGGCTTTGGCATGTTGAGCACTGGAGGGGGTTTCTTCTTCctgctttcttctttctctgGCGGTTCTTCCGCTCTGCGCTTTCCTGACATGGTGTTGCTTGCTGTAGGGAGACCCTTCGATGTTTCCGTCATCCCCATTTTCTCAGCATAATAGATCTTATCCACTATAGAGGCATCCTTGGATAAGGAGATCATCTTGTTCTTGCACTGTATGAAAGCTTCTGCTTTGGCTCTACCTATCTCTTTTATGTGATTGTTGTTGGCTATTGCGAAAATGTTGAGGGGAGAATCATACCCTGCTTCGCTGCTGATACCTAGTTTAATCTCTATGTATGCCAATGTGGCCATTAACTCCGCAGCATATGAAGTTCGCAGCCTATTGAAGTATCTTGCA…
CM108041.1_0010	CM108041.1	all_N_nuc	372	1658	86457080	86455815	86457126	86455793	90178871	2.8e-116	Medicago sativa isolate S55 chromosome 5 whole genome shotgun sequence	GGCGGGGGCTTTGGCATGTTGAGCACTGGAGGGGGTTTCTTCTTCctgctttcttctttctctgGCGGTTCTTCCGCTCTGCGCTTTCCTGACATGGTGTTGCTTGCTGTAGGGAGACCCTTCGATGTTTCCGTCATCCCCATTTTCTTAGCATAATAGATCTTATCCACTATAGAGGCATCCTTGGATAAGGAGATCATCTTGTTCTTGCACTGTATGAAAGCTTCTGCTTTGGCTCTACCTATCTCTTTTATGTGATTGTTGTTGGCTATTGCGAAAATGTTGAGGGGAGAATCATACCCTGCTTCGCTGCTGATACCTAGTTTAATCTCTATGTATGCCAATGTGGCCATTAACTCCGCAGCATATGAAGTTCGCAGCCTATTGAAGTATCTTGCA…
CM108081.1_0011	CM108081.1	all_N_nuc	372	1658	88733969	88732707	88734015	88732684	93207651	3.1e-116	Medicago sativa isolate B97 chromosome 5 whole genome shotgun sequence	GGCGGGGGCTTTGGCATGTTGAGCACTGGAGGGGGTTTCTTCTTCctgctttcttctttctctgGCGGTTCTTCCGCTCTGCGCTTTCCTGACATGGTGTTGCTTGCTGTAGGGAGACCCTTCGATGTTTCCGTCATCCCCATTTTCTTAGCATAATAGATCTTATCCACTATAGAGGCATCCTTGGATAAGGAGATCATCTTGTTCTTGCACTGTATGAAAGCTTCTGCTTTGGCTCTACCTATCTCTTTTATGTGATTGTTGTTGGCTATTGCGAAAATGTTGAGGGGAGAATCATACCCTGCTTCGCTGCTGATACCTAGTTTAATCTCTATGTATGCCAATGTGGCCATTAACTCCGCAGCATATGAAGTTCGCAGCCTATTGAAGTATCTTGCA…
CM107977.1_0012	CM107977.1	all_N_nuc	372	1658	88724662	88723400	88724708	88723377	93255011	3.2e-116	Medicago sativa isolate S199 chromosome 5 whole genome shotgun sequence	GGCGGGGGCTTTGGCATGTTGAGCACTGGAGGGGGTTTCTTCTTCctgctttcttctttctctgGCGGTTCTTCCGCTCTGCGCTTTCCTGACATGGTGTTGCTTGCTGTAGGGAGACCCTTCGATGTTTCCGTCATCCCCATTTTCTTAGCATAATAGATCTTATCCACTATAGAGGCATCCTTGGATAAGGAGATCATCTTGTTCTTGCACTGTATGAAAGCTTCTGCTTTGGCTCTACCTATCTCTTTTATGTGATTGTTGTTGGCTATTGCGAAAATGTTGAGGGGAGAATCATACCCTGCTTCGCTGCTGATACCTAGTTTAATCTCTATGTATGCCAATGTGGCCATTAACTCCGCAGCATATGAAGTTCGCAGCCTATTGAAGTATCTTGCA…
CM107969.1_0013	CM107969.1	all_N_nuc	372	1658	90898112	90896847	90898158	90896824	93903065	7.2e-116	Medicago sativa isolate S206 chromosome 5 whole genome shotgun sequence	GGCGGGGGCTTTGGCATGTTGAGCACTGGAGGGGGTTTCTTCTTCctgctttcttctttctctgGCGGTTCTTCCGCTCTGCGCTTTCCTGACATGGTGTTGCTTGCTGTAGGGAGACCCTTCGATGTTTCCGTCATCCCCATTTTCTCAGCATAATAGATCTTATCCACTATAGAGGCATCCTTGGATAAGGAGATCATCTTGTTCTTGCACTGTATGAAAGCTTCTGCTTTGGCTCTACCTATCTCTTTTATGTGATTGTTGTTGGCTATTGCGAAAATGTTGAGGGGAGAATCATACCCTGCTTCGCTGCTGATACCTAGTTTAATCTCTATGTATGCCAATGTGGCCATTAACTCCGCAGCATATGAAGTTCGCAGCCTATTGAAGTATCTTGCA…
CM107937.1_0014	CM107937.1	all_N_nuc	372	1659	84162729	84163995	84162683	84164017	89416016	2.4e-115	Medicago sativa isolate ZM4 linkage group LG05 whole genome shotgun sequence	TAGAGAATACAAATTTGAAGAAGCTGCTAAGTTCCCAATTTATAAGATCAGTGcaaaaaaggatgaagaaatagTCCAGTTTTTCAATAAGTTCATTGATGCTAAGACCAAAGATGTTACTGAGAAGGATATGCTTACTTTTGTAGGTGTAGCCCTGAACCTGCGGCACCCAATAACAGGTCAAGAAATCTTCCACGAGCCATGGACCCCCGATATCATGTGCTCTGATTTTGCAGCAGCGGTGCCCTCCGAGACAAGCAAGGTGTCTATGATGACTCAAAGTGGGTCTCCGGCTGTCGTCACAACAATAGTCCCATCAACAGAGAGAATGGAGGAATCAATGAAAGATCAGGCAAACGCTATTTGTTTCCTTTTATCATGGTTAACCCGGTATGTTGT…
CM108105.1_0015	CM108105.1	all_N_nuc	372	1658	84414687	84413422	84414733	84413400	87577033	2.9e-115	Medicago sativa isolate B88 chromosome 5 whole genome shotgun sequence	GGCGGGGGCTTTGGCATGTTGAGCACTGGAGGGGGTTTCTTCTTCctgctttcttctttctctgGCGGTTCTTCCGCTCTGCGCTTTCCTGACATGGTGTTGCTTGCTGTAGGGAGACCCTTCGATGTTTCCGTCATCCCCATTTTCTTAGCATAATAGATCTTATCCACTATAGAGGCATCCTTGGATAAGGAGATCATCTTGTTCTTGCACTGTATGAAAGCTTCTGCTTTGGCTCTACCTATCTCTTTTATGTGATTGTTGTTGGCTATTGCGAAAATGTTGAGGGGAGAATCATACCCTGCTTCGCTGCTGATACCTAGTTTAATCTCTATGTATGCCAATGTGGCCATTAACTCCGCAGCATATGAAGTTCGCAGCCTATTGAAGTATCTTGCA…
CM108073.1_0016	CM108073.1	all_N_nuc	372	1659	82032750	82031487	82032796	82031465	85387610	5.4e-115	Medicago sativa isolate B108 chromosome 5 whole genome shotgun sequence	TGGCGGGGGCTTTGGCATGTTGAGCACTGGAGGGGGTTTCTTCTTCctgctttcttctttctctgGCGGTTCTTCCGCTCTGCGCTTTCCTGACATGGTGTTGCTTGCTGTAGGGAGACCCTTCGATGTTTCCGTCATCCCCATTTTCTTAGCATAATAGATCTTATCCACTATAGAGGCATCCTTGGATAAGGAGATCATCTTGTTCTTGCACTGTATGAAAGCTTCTGCTTTGGCTCTACCTATCTCTTTTATGTGATTGTTGTTGGCTATTGCGAAAATGTTGAGGGGAGAATCATACCCTGCTTCGCTGCTGATACCTAGTTTAATCTCTATGTATGCCAATGTGGCCATTAACTCCGCAGCATATGAAGTTCGCAGCCTATTGAAGTATCTTGC…
CM107945.1_0017	CM107945.1	all_N_nuc	258	1638	84122908	84121536	84122937	84121515	87761469	6e-115	Medicago sativa isolate ZM3 chromosome 5 whole genome shotgun sequence	GACCACTGGAGGGGGTTTCTTCTTCctgctttcttctttctctgGCGGTTCTTCCGCTCTGCGCTTTCCTGACATGGTGTTGCTTGCTGTAGGGAGACCCTTCGATGTTTCCGTCATCCCCATTTTCTTAGCATAATAGATCTTATCCACTATAGAGGCATCCTTGGATAAGGAGATGGTCTTTTTCTTGTTCTTGCACTCAGCTATGAAAGCTTCTGCTTTGGCTCTACCTATCTCTTTTATGTGATTGTTGTTGGCTATTGCGAAAATGTTGAGGGGAGAATCATACCCTGCTTCGCTGCTGATACCTAGTTTAATCTCTATGTATGCCAATGTGGCCATTAACTCCGCAACATATGAAGTTTGCAGCCTATTGAAGTATCCTGCATCTAACAACCT…
CM108017.1_0018	CM108017.1	all_N_nuc	372	1659	89226219	89224956	89226265	89224934	91874117	1.1e-113	Medicago sativa isolate S115 chromosome 5 whole genome shotgun sequence	TGGCGGGGGCTTTGGCATGTTGAGCACTGGAGGGGGTTTCTTCTTCctgctttcttctttctctgGCGGTTCTTCCGCTCTGCGCTTTCCTGACATGGTGTTGCTTGCTGTAGGGAGACCCTTCGATGTTTCCGTCATCCCCATTTTCTTAGCATAATAGATCTTATCCACTATAGAGGCATCCTTGGATAAGGAGATCATCTTGTTCTTGCACTGTATGAAAGCTTCTGCTTTGGCTCTACCTATCTCTTTTATGTGATTGTTGTTGGCTATTGCGAAAATGTTGAGGGGAGAATCATACCCTGCTTCGCTGCTGATACCTAGTTTAATCTCTATGTATGCCAATGTGGCCATTAACTCCGCAGCATATGAAGTTCGCAGCCTATTGAAGTATCTTGC…
CM108065.1_0019	CM108065.1	all_N_nuc	372	1659	91424109	91422846	91424155	91422824	94725540	1.1e-113	Medicago sativa isolate B160 chromosome 5 whole genome shotgun sequence	TGGCGGGGGCTTTGGCATGTTGAGCACTGGAGGGGGTTTCTTCTTCctgctttcttctttctctgGCGGTTCTTCCGCTCTGCGCTTTCCTGACATGGTGTTGCTTGCTGTAGGGAGACCCTTCGATGTTTCCGTCATCCCCATTTTCTTAGCATAATAGATCTTATCCACTATAGAGGCATCCTTGGATAAGGAGATCATCTTGTTCTTGCACTGTATGAAAGCTTCTGCTTTGGCTCTACCTATCTCTTTTATGTGATTGTTGTTGGCTATTGCGAAAATGTTGAGGGGAGAATCATACCCTGCTTCGCTGCTGATACCTAGTTTAATCTCTATGTATGCCAATGTGGCCATTAACTCCGCAGCATATGAAGTTCGCAGCCTATTGAAGTATCTTGC…
CM108097.1_0020	CM108097.1	all_N_nuc	372	1659	89006326	89005063	89006372	89005041	92355126	1.1e-113	Medicago sativa isolate B92 chromosome 5 whole genome shotgun sequence	TGGCGGGGGCTTTGGCATGTTGAGCACTGGAGGGGGTTTCTTCTTCctgctttcttctttctctgGCGGTTCTTCCGCTCTGCGCTTTCCTGACATGGTGTTGCTTGCTGTAGGGAGACCCTTCGATGTTTCCGTCATCCCCATTTTCTTAGCATAATAGATCTTATCCACTATAGAGGCATCCTTGGATAAGGAGATCATCTTGTTCTTGCACTGTATGAAAGCTTCTGCTTTGGCTCTACCTATCTCTTTTATGTGATTGTTGTTGGCTATTGCGAAAATGTTGAGGGGAGAATCATACCCTGCTTCGCTGCTGATACCTAGTTTAATCTCTATGTATGCCAATGTGGCCATTAACTCCGCAGCATATGAAGTTCGCAGCCTATTGAAGTATCTTGC…
CM108129.1_0021	CM108129.1	all_N_nuc	372	1659	90152801	90151538	90152847	90151516	94820963	1.1e-113	Medicago sativa isolate B32 chromosome 5 whole genome shotgun sequence	TGGCGGGGGCTTTGGCATGTTGAGCACTGGAGGGGGTTTCTTCTTCctgctttcttctttctctgGCGGTTCTTCCGCTCTGCGCTTTCCTGACATGGTGTTGCTTGCTGTAGGGAGACCCTTCGATGTTTCCGTCATCCCCATTTTCTTAGCATAATAGATCTTATCCACTATAGAGGCATCCTTGGATAAGGAGATCATCTTGTTCTTGCACTGTATGAAAGCTTCTGCTTTGGCTCTACCTATCTCTTTTATGTGATTGTTGTTGGCTATTGCGAAAATGTTGAGGGGAGAATCATACCCTGCTTCGCTGCTGATACCTAGTTTAATCTCTATGTATGCCAATGTGGCCATTAACTCCGCAGCATATGAAGTTCGCAGCCTATTGAAGTATCTTGC…
CM108001.1_0022	CM108001.1	all_N_nuc	372	1658	86771033	86769757	86771079	86769734	90755547	4.6e-112	Medicago sativa isolate S122 chromosome 5 whole genome shotgun sequence	GGCGGGGGCTTTGGCATGTTGAGCACTGGAGGGGGTTTCTTCTTCctgctttcttctttctctgGCGGTTCTTCCGCTCTGCGCTTTCCTGACATGGTGTTGCTTGCTGTAGGGAGACCCTTCGATGTTTCCGTCATCCCCATTTTCTCAGCATAATAGATCTTATCCACTATAGAGGCATCCTTGGATAAGGAGATGGTCTTGTTCTTGCACTGTATGAAAGCTTCTGCTTTGGCTCTACCTATCTCTTTTATGTGATTGTTGTTGGCTATTGCGAAAATGTTGAGGGGAGAATCATACCCTGCTTCGCTGCTGATACCTAGTTTAATCTCTATGTATGCCAATGTGGCCATTAACTCCGCAGCATATGAAGTTCGCAGCCTATTGAAGTATCTTGCA…
CM107985.1_0023	CM107985.1	all_N_nuc	258	1488	90950912	90949651	90950936	90949588	94065165	8.8e-112	Medicago sativa isolate S150 chromosome 5 whole genome shotgun sequence	tgGCGGTTCTTCCGCTCTGCGCTTTCCTGACATGGTGTTGCTTGCTGTAGGGAGACCCTTGGATAAGGAGATGGTCTTGTTCTTGCACTCAGCTATGAAAGCTTCTGCTTTGGCTCTACCTATCTCTTTTATGTGATTGTTGTTGGCTATTGCGAAAATGTTGAGGGGAGAATCATACCCTGCTTCGCTGCTGATACCTAGTTTAATCTCTATGTATGCCAATGTGGCCATTAACTCCGCAACATATGAAGTTTGCAGCCTATTGAAGTATCCTGCATCTAACAACCTAGCATATTTCCACAGCCTCTCTTTTGACACTCCACTAGGTATCATCCCATTGTCGAGAGTGGACATGATCAGACCAGCCTCATCTATTGCAAGCTCAGCTCCACTCATACG…
CM108121.1_0024	CM108121.1	all_N_nuc	258	1467	86108228	86106988	86108251	86106912	89482810	1.9e-111	Medicago sativa isolate B52 chromosome 5 whole genome shotgun sequence	CTTTCCTGACATGGTGTTGCTTGCTGTAGGGAGACCCTTGGATAAGGAGATGGTCTTGTTCTTGCACTCAGCTATGAAAGCTTCTGCTTTGGCTCTACCTATCTCTTTTATGTGATTGTTGTTGGCTATTGCGAAAATGTTGAGGGGAGAATCATACCCTGCTTCGCTGCTGATACCTAGTTTAATCTCTATGTATGCCAATGTGGCCATTAACTCCGCAACATATGAAGTTTGCAGCCTATTGAAGTATCCTGCATCTAACAACCTAGCATATTTCCACAGCCTCTCTTTTGACATTCCACTAGGTATCATCCCATTGTCGAGAGTGGACATGATCAGACCAGCCTCATCTATTGCAAGCTCAGCTCCACTCATACGTAACCATGTCAAGATGAGGGG…
CM108089.1_0025	CM108089.1	all_N_nuc	258	1491	86792919	86791655	86792940	86791596	90683084	6e-111	Medicago sativa isolate B106 chromosome 5 whole genome shotgun sequence	ctctgGCGGTTCTTCCGCTCTGCGCTTTCCTGACATGGTGTTGCTTGCTGTAGGGAGACCCTTGGATAAGGAGATGGTCTTGTTCTTGCACTCAGCTATGAAAGCTTCTGCTTTGGCTCTACCTATCTCTTTTATGTGATTGTTGTTGGCTATTGCGAAAATGTTGAGGGGAGAATCATACCCTGCTTCGCTGCTGATACCTAGTTTAATCTCTATGTATGCCAATGTGGCCATTAACTCCGCAACATATGAAGTTTGCAGCCTATTGAAGTATCCTGCATCTAACAACCTAGCATATTTCCACAGCCTCTCTTTTGACACTCCACTAGGTATCATCCCATTGTCGAGAGTGGACATGATCAGACCAGCCTCATCTATTGCAAGCTCAGCTCCACTCAT…
CM108025.1_0026	CM108025.1	all_N_nuc	258	1441	89328635	89327419	89328662	89327311	92923728	1.9e-107	Medicago sativa isolate S65 chromosome 5 whole genome shotgun sequence	TAGGGAGACCCTTGGATAAGGAGATGGTCTTGTTCTTGCACTCAGCTATGAAAGCTTCTGCTTTGGCTCTACTCTACCTATCTCTTTTATGTGATTGTTGTTGGCTATTGCGAAAATGTTGAGGGGAGAATCATACCCTGCTTCGCTGCTGATACCTAGTTTAATCTCTATGTATGCCAATGTGGCCATTAACTCCGCAACATATGAAGTTTGCAGCCTATTGAAGTATCCTGCATCTAACAACCTAGCATATTTCCACAGCCTCTCTTTTGACACGCCACTAGGTATCAACCCATTGTCGAGAGTGGACATGATCAGATAAGCCTCATCTATTGCAAGCTCAGCTCCACTCATACTACGTAACCATGTCAAGATGAGGGCAGGACGCAAGGAGACTTC…
CM108033.1_0027	CM108033.1	all_N_nuc	373	1459	100592668	100591591	100592715	100591568	104324483	5e-105	Medicago sativa isolate S58 chromosome 5 whole genome shotgun sequence	TATTCTTGGTCTTGTTCTTGCACTCAGCTATGAAAGCTTCTGCTTTGGCTCTACCTATCTCTTTTATGTGATTGTTGTTGGCTATTGCGAAAATGTTGAGGGGAGAATCATACCCTGCTTCGCTGCTGATACCTAGTTTAATCTCTATGTATGCCAATGTGGCCATTAACTCCGCAGCATATGAAGTTTGCAGCCTATTGAAGTATCCTGCATCTAACAACCTAGCATATTTCCACAGCCTCTCTTTTGACACTCCACTAGGTATCAACCCATTGTCGAGAGTGGACATGATCAGATAAGCCTCATCTATTGCAAGCTCAGCTCCACTCATACTACGTAACCATGTCAAGATGAGGGCAGGAGGCAAGGAGACTTTGTTCATTATACTAACAATACTAA…
CM108057.1_0028	CM108057.1	all_N_nuc	483	1658	88346797	88345643	88346809	88345619	92273272	8.8e-101	Medicago sativa isolate S9 chromosome 5 whole genome shotgun sequence	GGCGGGGGCTTTGGCATGTTGAGCACTGGAGGGGGTTTCTTCTTCctgctttcttctttctctgGCGGTTCTTCCGCTCTGCGCTTTCCTGACATGGTGTTGCTTGCTGTAGGGAGACCCTTCGATGTTTCCGTCATCCCCATTTTCTTAGCATAATAGATCTTATCCACTATAGAGGCATCCTTGGATAAGGAGATCATCTTGTTCTTGCACTGTATGAAAGCTTCTGCTTTGGCTCTACCTATCTCTTTTATGTGATTGTTGTTGGCTATTGCGAAAATGTTGAGGGGAGAATCATACCCTGCTTCGCTGCTGATACCTAGTTTAATCTCTATGTATGCCAATGTGGCCATTAACTCCGCAGCATATGAAGTTCGCAGCCTATTGAAGTATCTTGCA…
CM107975.1_0029	CM107975.1	all_N_nuc	506	1487	70112560	70113628	70112538	70113673	107544483	1e-56	Medicago sativa isolate S199 chromosome 3 whole genome shotgun sequence	CTTATTTAATCCTGTTTCTTGCCCAGCAACTTAAGTCTGTAGTTAGGCCACATGAAAAAAGGCTATTCTCGGATATTCTCGAAGGCAATGATCTTCCCGATGAGGTGACAACATGGCTCGCAGCAGCGAATGCAGAGGACAATGTCAAAGAGTCAACAGGGAAGCCAGGCTTGGAAGATCCCATTGACCAAAACAAGGAGGCATCTGGTGATGCAAACAAGGGGGATAACAAGAAAAAAGGTATCAGAGTGGGACAAGCAGGATCCGGAGTGAAAACTGACAGTACTCTAACCTTTGAAGAGAAGCTCTTTTACCCTTATCTTGCTGCTTATCTGCTTCGTATGGTATCGAAAACTGATGCTAATGCCAAGGCCGGGATGGAAAACTTATTTATCAGAT…
CM108039.1_0030	CM108039.1	all_N_nuc	506	1483	75075996	75077060	75075974	75077106	112850568	1.1e-56	Medicago sativa isolate S55 chromosome 3 whole genome shotgun sequence	CTTATTTAATCCTGTTTCTTGCCCAGCAACTTAAGTCTGTAGTTAGGCCACATGAAAAAAGGCTATTCTCGGATATTCTCGAAGGCAATGATCTTCCCGATGAGGTGACAACATGGCTCGCAGCAGCGAATGCAGAGGACAATGTCAAAGAGTCAACAGGGAAGCCAGGCTTGGAAGATCCCATTGACCAAAACAAGGAGGCATCTGGTGATGCAAACAAGGGGGATAACAAGAAAAAAGGTATCAGAGTGGGACAAGCAGGATCCGGAGTGAAAACTGACAGTACTCTAACCTTTGAAGAGAAGCTCTTTTACCCTTATCTTGCTGCTTATCTGCTTCGTATGGTATCGAAAACTGATGCTAATGCCAAGGCCGGGATGGAAAACTTATTTATCAGAT…
CM108063.1_0031	CM108063.1	all_N_nuc	506	1487	74001673	74002741	74001651	74002786	109189449	1.1e-56	Medicago sativa isolate B160 chromosome 3 whole genome shotgun sequence	CTTATTTAATCCTGTTTCTTGCCCAGCAACTTAAGTCTGTAGTTAGGCCACATGAAAAAAGGCTATTCTCGGATATTCTCGAAGGCAATGATCTTCCCGATGAGGTGACAACATGGCTCGCAGCAGCGAATGCAGAGGACAATGTCAAAGAGTCAACAGGGAAGCCAGGCTTGGAAGATCCCATTGACCAAAACAAGGAGGCATCTGGTGATGCAAACAAGGGGGATAACAAGAAAAAAGGTATCAGAGTGGGACAAGCAGGATCCGGAGTGAAAACTGACAGTACTCTAACCTTTGAAGAGAAGCTCTTTTACCCTTATCTTGCTGCTTATCTGCTTCGTATGGTATCGAAAACTGATGCTAATGCCAAGGCCGGGATGGAAAACTTATTTATCAGAT…
CM107991.1_0032	CM107991.1	all_N_nuc	506	1483	77960484	77961548	77960462	77961594	115546581	1.2e-56	Medicago sativa isolate S147 chromosome 3 whole genome shotgun sequence	CTTATTTAATCCTGTTTCTTGCCCAGCAACTTAAGTCTGTAGTTAGGCCACATGAAAAAAGGCTATTCTCGGATATTCTCGAAGGCAATGATCTTCCCGATGAGGTGACAACATGGCTCGCAGCAGCGAATGCAGAGGACAATGTCAAAGAGTCAACAGGGAAGCCAGGCTTGGAAGATCCCATTGACCAAAACAAGGAGGCATCTGGTGATGCAAACAAGGGGGATAACAAGAAAAAAGGTATCAGAGTGGGACAAGCAGGATCCGGAGTGAAAACTGACAGTACTCTAACCTTTGAAGAGAAGCTCTTTTACCCTTATCTTGCTGCTTATCTGCTTCGTATGGTATCGAAAACTGATGCTAATGCCAAGGCCGGGATGGAAAACTTATTTATCAGAT…
CM108055.1_0033	CM108055.1	all_N_nuc	506	1483	74364313	74365377	74364291	74365423	112706363	1.2e-56	Medicago sativa isolate S9 chromosome 3 whole genome shotgun sequence	CTTATTTAATCCTGTTTCTTGCCCAGCAACTTAAGTCTGTAGTTAGGCCACATGAAAAAAGGCTATTCTCGGATATTCTCGAAGGCAATGATCTTCCCGATGAGGTGACAACATGGCTCGCAGCAGCGAATGCAGAGGACAATGTCAAAGAGTCAACAGGGAAGCCAGGCTTGGAAGATCCCATTGACCAAAACAAGGAGGCATCTGGTGATGCAAACAAGGGGGATAACAAGAAAAAAGGTATCAGAGTGGGACAAGCAGGATCCGGAGTGAAAACTGACAGTACTCTAACCTTTGAAGAGAAGCTCTTTTACCCTTATCTTGCTGCTTATCTGCTTCGTATGGTATCGAAAACTGATGCTAATGCCAAGGCCGGGATGGAAAACTTATTTATCAGAT…
CM108080.1_0034	CM108080.1	all_N_nuc	589	1519	49500693	49501713	49500663	49501730	100067249	1.1e-54	Medicago sativa isolate B97 chromosome 4 whole genome shotgun sequence	GAAGGCAATGATCTTCCGGAGGAGGTGATAACATACCTGGCAACGACAAGTGAGGACAAAGTGGCGAAGAATTCAGATGGAAAACCGAGTATAGAAGATCCAATCGATCAGACTAAGCAGGAATCCGATGAAAAACAGCAGGAGGTCGAGAAGATAAAGGGCATTAGGGTGGGAAAATCAGGTTCGAAACTGAAACCTGATGGGACCTTGTCTCTTGAGGAGAAGGTGTTTTATCCCTATCTTGCTGCTTATCTCCTCCGAATGGTGTCCAAGACTGACTCGAACGCCAAAGCTGGTATGGACAACCTATTCTTGAGGTTCACTTCCTTCTATTCTAGGAAACCTCCGACGAAGAAGGTTATGTCTGATTCTTGGTTCAAACTGCTGAAAACTCTGATG…
CM107944.1_0035	CM107944.1	all_N_nuc	589	1520	53841332	53842353	53841301	53842374	103061826	1.2e-54	Medicago sativa isolate ZM3 chromosome 4 whole genome shotgun sequence	GAAGGCAATGATCTTCCGGAGGAGGTGATAACATACCTGGCAACGACAAGTGAGGACAAAGTGGCGAAGAATTCAGATGGAAAACCGAGTATAGAAGATCCAATCGATCAGACTAAGCAGGAATCCGATGAAAAACAGCAGGAGGTCGAGAAGATAAAGGGCATTAGGGTGGGAAAATCAGGTTCGAAACTGAAACCTGATGGGACCTTGTCTCTTGAGGAGAAGGTGTTTTATCCCTATCTTGCTGCTTATCTCCTCCGAATGGTGTCCAAGACTGACTCGAACGCCAAAGCTGGTATGGACAACCTATTCTTGAGGTTCACTTCCTTCTATTCTAGGAAACCTCCGACGAAGAAGGTTATGTCTGATTCTTGGTTCAAACTGCTGAAAACTCTGATG…
CM107960.1_0036	CM107960.1	all_N_nuc	589	1520	50846482	50847503	50846450	50847525	105615223	1.2e-54	Medicago sativa isolate S227 chromosome 4 whole genome shotgun sequence	GAAGGCAATGATCTTCCGGAGGAGGTGATAACATACCTGGCAACGACAAGTGAGGACAAAGTGGCGAAGAATTCAGATGGAAAACCGAGTATAGAAGATCCAATCGATCAGACTAAGCAGGAATCCGATGAAAAACAGCAGGAGGTCGAGAAGATAAAGGGCATTAGGGTGGGAAAATCAGGTTCGAAACTGAAACCTGATGGGACCTTGTCTCTTGAGGAGAAGGTGTTTTATCCCTATCTTGCTGCTTATCTCCTCCGAATGGTGTCCAAGACTGACTCGAACGCCAAAGCTGGTATGGACAACCTATTCTTGAGGTTCACTTCCTTCTATTCTAGGAAACCTCCGACGAAGAAGGTTATGTCTGATTCTTGGTTCAAACTGCTGAAAACTCTGATG…
CM107976.1_0037	CM107976.1	all_N_nuc	589	1520	53913708	53914729	53913678	53914749	104315644	1.2e-54	Medicago sativa isolate S199 chromosome 4 whole genome shotgun sequence	GAAGGCAATGATCTTCCGGAGGAGGTGATAACATACCTGGCAACGACAAGTGAGGACAAAGTGGCGAAGAATTCAGATGGAAAACCGAGTATAGAAGATCCAATCGATCAGACTAAGCAGGAATCCGATGAAAAACAGCAGGAGGTCGAGAAGATAAAGGGCATTAGGGTGGGAAAATCAGGTTCGAAACTGAAACCTGATGGGACCTTGTCTCTTGAGGAGAAGGTGTTTTATCCCTATCTTGCTGCTTATCTCCTCCGAATGGTGTCCAAGACTGACTCGAACGCCAAAGCTGGTATGGACAACCTATTCTTGAGGTTCACTTCCTTCTATTCTAGGAAACCTCCGACGAAGAAGGTTATGTCTGATTCTTGGTTCAAACTGCTGAAAACTTTGATG…
CM108000.1_0038	CM108000.1	all_N_nuc	589	1520	51479660	51480681	51479628	51480703	99517110	1.2e-54	Medicago sativa isolate S122 chromosome 4 whole genome shotgun sequence	GAAGGCAATGATCTTCCGGAGGAGGTGATAACATACCTGGCAACGACAAGTGAGGACAAAGTGGCGAAGAATTCAGATGGAAAACCGAGTATAGAAGATCCAATCGATCAGACTAAGCAGGAATCCGATGAAAAACAGCAGGAGGTCGAGAAGATAAAGGGCATTAGGGTGGGAAAATCAGGTTCGAAACTGAAACCTGATGGGACCTTGTCTCTTGAGGAGAAGGTGTTTTATCCCTATCTTGCTGCTTATCTCCTCCGAATGGTGTCCAAGACTGACTCGAACGCCAAAGCTGGTATGGACAACCTATTCTTGAGGTTCACTTCCTTCTATTCTAGGAAACCTCCGACGAAGAAGGTTATGTCTGATTCTTGGTTCAAACTGCTGAAAACTTTGATG…
CM108016.1_0039	CM108016.1	all_N_nuc	589	1519	55348410	55349430	55348380	55349447	106164556	1.2e-54	Medicago sativa isolate S115 chromosome 4 whole genome shotgun sequence	GAAGGCAATGATCTTCCGGAGGAGGTGATAACATACCTGGCAACGACAAGTGAGGACAAAGTGGCGAAGAATTCAGATGGAAAACCGAGTATAGAAGATCCAATCGATCAGACTAAGCAGGAATCCGATGAAAAACAGCAGGAGGTCGAGAAGATAAAGGGCATTAGGGTGGGAAAATCAGGTTCGAAACTGAAACCTGATGGGACCTTGTCTCTTGAGGAGAAGGTGTTTTATCCCTATCTTGCTGCTTATCTCCTCCGAATGGTGTCCAAGACTGACTCGAACGCCAAAGCTGGTATGGACAACCTATTCTTGAGGTTCACTTCCTTCTATTCTAGGAAACCTCCGACGAAGAAGGTTATGTCTGATTCTTGGTTCAAACTGCTGAAAACTCTGATG…
CM108048.1_0040	CM108048.1	all_N_nuc	589	1520	53332936	53333957	53332906	53333978	109625975	1.3e-54	Medicago sativa isolate S44 chromosome 4 whole genome shotgun sequence	GAAGGCAATGATCTTCCGGAGGAGGTGATAACATACCTGGCAACGACAAGTGAGGACAAAGTGGCGAAGAATTCAGATGGAAAACCGAGTATAGAAGATCCAATCGATCAGACTAAGCAGGAATCCGATGAAAAACAGCAGGAGGTCGAGAAGATAAAGGGCATTAGGGTGGGAAAATCAGGTTCGAAACTGAAACCTGATGGGACCTTGTCTCTTGAGGAGAAGGTGTTTTATCCCTATCTTGCTGCTTATCTCCTCCGAATGGTGTCCAAGACTGACTCGAACGCCAAAGCTGGTATGGACAACCTATTCTTGAGGTTCACTTCCTTCTATTCTAGGAAACCTCCGACGAAGAAGGTTATGTCTGATTCTTGGTTCAAACTGCTGAAAACTCTGATG…
CM107952.1_0041	CM107952.1	all_N_nuc	589	1520	50836138	50837159	50836099	50837180	99285619	1.9e-54	Medicago sativa isolate S387 chromosome 4 whole genome shotgun sequence	GAAGGCAATGATCTTCCGGAGGAGGTGATAACATACCTGGCAACGACAAGTGAGGACAAAGTGGCGAAGAATTCAGATGGAAAACTGAGTATAGAAGATCCAATCGATCAGACTAAGCAGGAATCCGATGAAAAACAGCAGGAGGTCGAGAAGATAAAGGGCATTAGGGTGGGAAAATCAGGTTCGAAACTGAAACCTGATGGGACCTTGTCTCTTGAGGAGAAGGTGTTTTATCCCTATCTTGCTGCTTATCTCCTCCGAATGGTGTCCAAGACTGACTCGAACGCCAAAGCTGGTATGGACAACCTATTCTTGAGGTTCACTTCCTTCTATTCTAGGAAACCTCCGACGAAGAAGGTTATGTCTGATTCTTGGTTCAAACTGCTGAAAACTCTGATG…
CM108008.1_0042	CM108008.1	all_N_nuc	589	1514	55864427	55865442	55864384	55865465	108113439	3.4e-54	Medicago sativa isolate S89 chromosome 4 whole genome shotgun sequence	GAAGGCAATGATCTTCCGGAGGAGGTGATAACATACCTGGCAACGACAAGTGAGGACAAAGAGGCGAAGAATTCAGATGGAAAACCGAGTATAGAAGATCCAATCGATCAGACTAAGCAGGAATCCGATGAAAAACAGCAGGAGGTCGAGAAGATAAAGGGCATTAGGGTGGGAAAATCAGGTTCGAAACTGAAACCTGATGGTACCTTGTCTCTTGAGGAGAAGGTGTTTTATCCCTATCTTGCTGCTTATCTCCTCCGAATGGTGTCCAAGACTGACTCGAACGCCAAAGCTGGTATGGACAACCTATTCTTGAGGTTCACTTCCTTCTATTCTAGGAAACCTCCGACGAAGAAGGTTATGTCTGATTCTTGGTTCAAACTGCTGAAAACTCTGATG…
