## Supplementary material for "Genome-wide identification of rhabdoviral sequences in alfalfa (*Medicago sativa* L.)": Supplemantary Table 2

### Sheet: 26_genomes
Unique_ID	Cluster Representative Sequence	Max Score	Query Cover	E-value	Per. Ident	Accession
CM108033.1_0001	viruses	MAG: putative nucleocapsid protein [Alfalfa nucleorhabdovirus 1]	0.89	0	0.9325	UGO47147.1
CM107961.1_0002	viruses	MAG: putative nucleocapsid protein [Alfalfa nucleorhabdovirus 1]	0.93	0	0.9949	UGO47147.1
CM107993.1_0003	viruses	MAG: putative nucleocapsid protein [Alfalfa nucleorhabdovirus 1]	0.93	0	0.9949	UGO47147.1
CM121174.1_0004	viruses	MAG: putative nucleocapsid protein [Alfalfa nucleorhabdovirus 1]	0.93	0	0.9695	UGO47147.1
CM107969.1_0005	viruses	MAG: putative nucleocapsid protein [Alfalfa nucleorhabdovirus 1]	0.93	0	0.9695	UGO47147.1
CM108009.1_0006	viruses	MAG: putative nucleocapsid protein [Alfalfa nucleorhabdovirus 1]	0.93	0	0.9949	UGO47147.1
CM108113.1_0007	viruses	MAG: putative nucleocapsid protein [Alfalfa nucleorhabdovirus 1]	0.93	0	0.9949	UGO47147.1
CM107953.1_0008	viruses	MAG: putative nucleocapsid protein [Alfalfa nucleorhabdovirus 1]	0.93	0	0.9822	UGO47147.1
CM108049.1_0009	viruses	MAG: putative nucleocapsid protein [Alfalfa nucleorhabdovirus 1]	0.93	0	0.9822	UGO47147.1
CM108041.1_0010	viruses	MAG: putative nucleocapsid protein [Alfalfa nucleorhabdovirus 1]	0.93	0	0.9924	UGO47147.1
CM108081.1_0011	viruses	MAG: putative nucleocapsid protein [Alfalfa nucleorhabdovirus 1]	0.93	0	0.9797	UGO47147.1
CM107977.1_0012	viruses	MAG: putative nucleocapsid protein [Alfalfa nucleorhabdovirus 1]	0.93	0	0.9797	UGO47147.1
CM107969.1_0013	viruses	MAG: putative nucleocapsid protein [Alfalfa nucleorhabdovirus 1]	0.93	0	0.9797	UGO47147.1
CM107937.1_0014	viruses	MAG: putative nucleocapsid protein [Alfalfa nucleorhabdovirus 1]	0.93	0	0.967	UGO47147.1
CM108105.1_0015	viruses	MAG: putative nucleocapsid protein [Alfalfa nucleorhabdovirus 1]	0.93	0	0.9797	UGO47147.1
CM108073.1_0016	viruses	MAG: putative nucleocapsid protein [Alfalfa nucleorhabdovirus 1]	0.93	0	0.9746	UGO47147.1
CM107945.1_0017	viruses	MAG: putative nucleocapsid protein [Alfalfa nucleorhabdovirus 1]	0.91	0	0.9257	UGO47147.1
CM108017.1_0018	viruses	MAG: putative nucleocapsid protein [Alfalfa nucleorhabdovirus 1]	0.93	0	0.9594	UGO47147.1
CM108065.1_0019	viruses	MAG: putative nucleocapsid protein [Alfalfa nucleorhabdovirus 1]	0.93	0	0.9594	UGO47147.1
CM108097.1_0020	viruses	MAG: putative nucleocapsid protein [Alfalfa nucleorhabdovirus 1]	0.93	0	0.9594	UGO47147.1
CM108129.1_0021	viruses	MAG: putative nucleocapsid protein [Alfalfa nucleorhabdovirus 1]	0.93	0	0.9594	UGO47147.1
CM108001.1_0022	viruses	MAG: putative nucleocapsid protein [Alfalfa nucleorhabdovirus 1]	0.93	5e-179	0.9881	UGO47147.1
CM107985.1_0023	viruses	MAG: putative nucleocapsid protein [Alfalfa nucleorhabdovirus 1]	0.95	0	0.8865	UGO47147.1
CM108121.1_0024	viruses	MAG: putative nucleocapsid protein [Alfalfa nucleorhabdovirus 1]	0.95	0	0.887	UGO47147.1
CM108089.1_0025	viruses	MAG: putative nucleocapsid protein [Alfalfa nucleorhabdovirus 1]	0.95	0	0.8871	UGO47147.1
CM108025.1_0026	viruses	MAG: putative nucleocapsid protein [Alfalfa nucleorhabdovirus 1]	0.9	0	0.9293	UGO47147.1
CM108033.1_0027	viruses	MAG: putative nucleocapsid protein [Alfalfa nucleorhabdovirus 1]	0.99	0	0.9413	UGO47147.1
CM108057.1_0028	viruses	MAG: putative nucleocapsid protein [Alfalfa nucleorhabdovirus 1]	0.93	0	0.9553	UGO47147.1
CM107975.1_0029	viruses	MAG: putative nucleocapsid protein [Alfalfa cytorhabdovirus 1]	1	0	1	UGO47148.1
CM108039.1_0030	viruses	MAG: putative nucleocapsid protein [Alfalfa cytorhabdovirus 1]	1	0	1	UGO47148.1
CM108063.1_0031	viruses	MAG: putative nucleocapsid protein [Alfalfa cytorhabdovirus 1]	1	0	1	UGO47148.1
CM107991.1_0032	viruses	MAG: putative nucleocapsid protein [Alfalfa cytorhabdovirus 1]	1	0	1	UGO47148.1
CM108055.1_0033	viruses	MAG: putative nucleocapsid protein [Alfalfa cytorhabdovirus 1]	1	0	1	UGO47148.1
CM108080.1_0034	viruses	MAG: putative nucleocapsid protein [Alfalfa cytorhabdovirus 1]	1	0	0.7824	UGO47148.1
CM107944.1_0035	viruses	MAG: putative nucleocapsid protein [Alfalfa cytorhabdovirus 1]	1	0	0.7824	UGO47148.1
CM107960.1_0036	viruses	MAG: putative nucleocapsid protein [Alfalfa cytorhabdovirus 1]	1	0	0.7824	UGO47148.1
CM107976.1_0037	viruses	MAG: putative nucleocapsid protein [Alfalfa cytorhabdovirus 1]	1	0	0.7824	UGO47148.1
CM108000.1_0038	viruses	MAG: putative nucleocapsid protein [Alfalfa cytorhabdovirus 1]	1	0	0.7824	UGO47148.1
CM108016.1_0039	viruses	MAG: putative nucleocapsid protein [Alfalfa cytorhabdovirus 1]	1	0	0.7824	UGO47148.1
CM108048.1_0040	viruses	MAG: putative nucleocapsid protein [Alfalfa cytorhabdovirus 1]	1	0	0.7824	UGO47148.1
CM107952.1_0041	viruses	MAG: putative nucleocapsid protein [Alfalfa cytorhabdovirus 1]	1	0	0.7794	UGO47148.1
CM108008.1_0042	viruses	MAG: putative nucleocapsid protein [Alfalfa cytorhabdovirus 1]	1	0	0.7899	UGO47148.1

### Sheet: ZM4_2.0
			Sequence	Name	Region	Contig Name	Length	P ID	Score	E-Value	BLAST Description	Sequence
			Chr5_1	Msa112783	87255283..87257082	Chr5_1:87255283-87257082	404	64.851	540	0	YP_009176972.1 nucleocapsid protein [Datura yellow vein nucleorhabdovirus]	CATGTATCTTCATCGAGTTGTTATACATTGTCTAGCTACAAGAGAACCATTTGGTGGACCAGTCATCTCAATCTGGCACACACTATGAAGCCAAAAAGATGAATGTATAATCCACATATTAACCTTCACCTTAAATGTTCCCTTTGCATAGTAATTCAACCTATTATTTTGCAACTCCTTTTGAAGTTTCACACCAACTTCTTGAGGCAGAAAAATCAAAGTTGATATAAACCATACCGTTTGCAATCTAGTTTCCATCTCAATCTATTTTTTTCTTATATAGTAAATAGGTAGGTGACTTTCTGATAGTTGACTGGTTTATGTTATGAGATGTCAGTCAGAATGGCGGGGGCTTCTTCTTTAAGATGTTGAGCACTGGAGGGGGTTTCTTCTTCCTGC…
			Chr5_2	Msa118834	84323114..84324751	Chr5_2:84323114-84324751	404	63.861	534	0	YP_010802257.1 N [Plectranthus aromaticus virus 1]	CATTATTGTTATGAAAATAAAAAACAAAACAAATGACATCTCATTAATTGCCAAACTCACCAAATTGCTTGGTTTGGTTTAATGTGCCACATGTCAATTGAGTAAAACACTTTCATATATATTATTGAGAGTGCCACATGTCATAAGAATAGATTGAGAAAAACACTTCCATATATAGACTTGAAATGGGTCTTAAATTTATATAATATAGATTTCCACACATGTTCCAACAATATTGAAGGACTTGAACACCCTACTCTTAAATTTATGTTATGAGATGTCAGTCAGAATGGCGGGGGCTTTGGCATGTTGAGCACTGGAGGGGGTTTCTTCTTCCTGCTTTCTTCTTTCTCTGGCGGTTCTTCCGCTCTGCGCTTTCCTGACATGGTGTTGCTTGCT…
			Chr5_3	Msa123082	67038328..67039485	Chr5_3:67038328-67039485	385	63.896	509	1.39e-180	YP_009176972.1 nucleocapsid protein [Datura yellow vein nucleorhabdovirus]	ATGGAATATATAACCTTAGAAGATCTTAAAGCAGTCCATCCCCAATTTACAGGCCTCCAAGAAGGAGTTCGTCCAGAAATATCATCAGGTCAATGTATTCATAGAGAATACAAATTTGAAGAAGCTGCTAAGTTCCCAATTTATAAGATCAGTGCAAAAAAGGATGAAGAAATAGTCCAGTTTTTCAATAAGTTCATTGTTGCTAAGACCAAAGATGTTACTGAGAAGGATATGCTTTCTTTTGTAGGTATAGCCCTGAACCTGCGGCACCCAATAACAGGTCAAGAAATCTTCCACGAGCCATGGACCCGCGATATCATGTGCTCTGATTTTGCAGCAGCGGTGCCCTCCGAGACAAGCAAGGTGTCTATGACTCAAAGTGGGTCTCCGGCTGTCGTC…
			Chr5_4	Msa129897	70287157..70288598	Chr5_4:70287157-70288598	404	64.851	540	0	YP_009176972.1 nucleocapsid protein [Datura yellow vein nucleorhabdovirus]	GTGACTTTCTGATAGTTGACTGGTTTATGTTATGAGATGTCAGTCAGAATGGCGGGGGCTTCTTCTTTAAGATGTTGACCACTGGAGGGGGTTTCTTCTTCCTGCTTTCTTCTTTCTCTGGCGGTTCTTCCGCTCTGCGCTTTCCTGACATGGTGTTGCTTGCTGTAGGGAGACCCTTGGATAAGGAGATGGTCTTGTTCTTGCACTCAGCTATGAAAGCTTCTGCTTTGGCTCTACCTATCTCTTTTATGTGATTGTTGTTGGCTATTGCGAAAATGTTGAGGGGAGAATCATACCCTGCTTCGCTGCTGATACCTAGTTTAATCTCTATGTATGCCAATGTGGCCATTAACTCCGCAACATATGAAGTTTGCAGCCTATTGAAGTATCCTGCATCTA…
