## Supplementary Table 3 for "Genome-wide identification of rhabdoviral sequences in alfalfa (*Medicago sativa* L.)"

### Sheet: ZM4_2.0
			Sequence	Name	Region	Contig Name	Length	Query cover	P ID	E-Value	BLAST Description	Sequence	Length
			Chr5_1	Msa112783	87255283..87257082	Chr5_1:87255283-87257082	448	0.71	88.5	0	UGO47147.1; putative nucleocapsid protein [Alfalfa nucleorhabdovirus 1]	CATGTATCTTCATCGAGTTGTTATACATTGTCTAGCTACAAGAGAACCATTTGGTGGACCAGTCATCTCAATCTGGCACACACTATGAAGCCAAAAAGATGAATGTATAATCCACATATTAACCTTCACCTTAAATGTTCCCTTTGCATAGTAATTCAACCTATTATTTTGCAACTCCTTTTGAAGTTTCACACCAACTTCTTGAGGCAGAAAAATCAAAGTTGATATAAACCATACCGTTTGCAATCTAGTTTCCATCTCAATCTATTTTTTTCTTATATAGTAAATAGGTAGGTGACTTTCTGATAGTTGACTGGTTTATGTTATGAGATGTCAGTCAGAATGGCGGGGGCTTCTTCTTTAAGATGTTGAGCACTGGAGGGGGTTTCTTCTTCCTGC…	1800
			Chr5_2	Msa118834	84323114..84324751	Chr5_2:84323114-84324751	450	0.76	96.5	0	UGO47147.1; putative nucleocapsid protein [Alfalfa nucleorhabdovirus 1]	CATTATTGTTATGAAAATAAAAAACAAAACAAATGACATCTCATTAATTGCCAAACTCACCAAATTGCTTGGTTTGGTTTAATGTGCCACATGTCAATTGAGTAAAACACTTTCATATATATTATTGAGAGTGCCACATGTCATAAGAATAGATTGAGAAAAACACTTCCATATATAGACTTGAAATGGGTCTTAAATTTATATAATATAGATTTCCACACATGTTCCAACAATATTGAAGGACTTGAACACCCTACTCTTAAATTTATGTTATGAGATGTCAGTCAGAATGGCGGGGGCTTTGGCATGTTGAGCACTGGAGGGGGTTTCTTCTTCCTGCTTTCTTCTTTCTCTGGCGGTTCTTCCGCTCTGCGCTTTCCTGACATGGTGTTGCTTGCT…	1638
			Chr5_3	Msa123082	67038328..67039485	Chr5_3:67038328-67039485	448	0.95	92.9	0	UGO47147.1; putative nucleocapsid protein [Alfalfa nucleorhabdovirus 1]	ATGGAATATATAACCTTAGAAGATCTTAAAGCAGTCCATCCCCAATTTACAGGCCTCCAAGAAGGAGTTCGTCCAGAAATATCATCAGGTCAATGTATTCATAGAGAATACAAATTTGAAGAAGCTGCTAAGTTCCCAATTTATAAGATCAGTGCAAAAAAGGATGAAGAAATAGTCCAGTTTTTCAATAAGTTCATTGTTGCTAAGACCAAAGATGTTACTGAGAAGGATATGCTTTCTTTTGTAGGTATAGCCCTGAACCTGCGGCACCCAATAACAGGTCAAGAAATCTTCCACGAGCCATGGACCCGCGATATCATGTGCTCTGATTTTGCAGCAGCGGTGCCCTCCGAGACAAGCAAGGTGTCTATGACTCAAAGTGGGTCTCCGGCTGTCGTC…	1158
			Chr5_4	Msa129897	70287157..70288598	Chr5_4:70287157-70288598	448	0.88	88.1	0	UGO47147.1; putative nucleocapsid protein [Alfalfa nucleorhabdovirus 1]	GTGACTTTCTGATAGTTGACTGGTTTATGTTATGAGATGTCAGTCAGAATGGCGGGGGCTTCTTCTTTAAGATGTTGACCACTGGAGGGGGTTTCTTCTTCCTGCTTTCTTCTTTCTCTGGCGGTTCTTCCGCTCTGCGCTTTCCTGACATGGTGTTGCTTGCTGTAGGGAGACCCTTGGATAAGGAGATGGTCTTGTTCTTGCACTCAGCTATGAAAGCTTCTGCTTTGGCTCTACCTATCTCTTTTATGTGATTGTTGTTGGCTATTGCGAAAATGTTGAGGGGAGAATCATACCCTGCTTCGCTGCTGATACCTAGTTTAATCTCTATGTATGCCAATGTGGCCATTAACTCCGCAACATATGAAGTTTGCAGCCTATTGAAGTATCCTGCATCTA…	1442
